# JNK signaling-mediated exocytosis coordinates epithelial cell-turnover in *Drosophila* ribosomal protein mutants

**DOI:** 10.1101/2023.12.27.573431

**Authors:** Nanami Akai, Tatsushi Igaki, Shizue Ohsawa

## Abstract

Robust tissue growth is orchestrated by the precise coordination of cell death and cell proliferation. Our previous study found that in the developing wing pouches of *Drosophila Minute*/+ animals, both cell death and compensatory cell proliferation are dramatically increased, which contributes to robust growth of mutant tissue. The induction of this cell-turnover depends on activation of JNK signaling, although the mechanism by which JNK activation induces cell-turnover remained unclear. Here, we show that JNK-mediated elevation of exocytosis in dying cells is crucial for triggering cell-turnover in *M/+* wing morphogenesis. Mechanistically, elevated JNK signaling in dying cells upregulates exocytosis-related genes and Wingless (Wg), leading to enhanced Wg secretion. Furthermore, this exocytosis-mediated Wg secretion generally occurs downstream of JNK signaling, regardless of the genetic background. Overall, our findings provide mechanistic insights into robust tissue growth through the orchestration of cell-turnover, which is primarily governed by JNK-mediated exocytosis during *Drosophila Minute/+* wing morphogenesis.
