## Supplementary material for "JNK signaling-mediated exocytosis coordinates epithelial cell-turnover in *Drosophila* ribosomal protein mutants": Table S2

### Sheet: Sheet1
Table S2. List of genes differentially expressed in RpS3/+ pouch cells, indicated in Figure S1B
			logFC	logFC	p-value	p-value
GO term	Flybase ID	Gene symbol	RpS3/+ vs WT	RpS3/+ vs RpS3/+, +Puc	RpS3/+ vs WT	RpS3/+ vs RpS3/+, +Puc
receptor signaling pathway via JAK-STAT	FBgn0004956	upd1	1.6254	1.56573	2.60098e-05	3.82202e-05
	FBgn0030904	upd2	5.01953	3.1288	9.04405e-07	4.632e-05
	FBgn0053542	upd3	3.35327	2.22503	1.4814e-06	7.19371e-05
DNA repair	FBgn0036126	Irbp18	1.77126	0.591047	6.45789e-11	0.000277042
	FBgn0010173	RpA-70	0.946624	0.404268	2.10279e-07	0.00189859
	FBgn0004436	Ubc6	0.29288	0.314769	0.00203686	0.00114099
	FBgn0261113	Xrp1	1.41244	0.464812	9.47032e-10	0.000623612
	FBgn0010247	Parp	1.01569	0.450525	1.53738e-07	0.00113638
	FBgn0020270	mre11	1.33126	0.571501	1.3714e-10	1.01776e-05
	FBgn0034728	rad50	0.847997	0.54005	2.71704e-08	8.51411e-06
	FBgn0002887	mus201	0.679714	0.549885	5.52843e-05	0.000430719
	FBgn0004698	Xpc	0.569129	0.383415	3.92013e-07	4.41224e-05
	FBgn0041627	Ku80	1.61801	0.392612	1.16183e-10	0.00188939
	FBgn0031885	Mnn1	-0.444245	-0.356617	2.55185e-05	0.00024943
	FBgn0286075	DNAlig3	1.30265	0.787962	2.35996e-10	2.14036e-07
	FBgn0024912	agt	1.92615	0.512567	1.18774e-11	0.000191374
	FBgn0039858	CycG	0.326718	0.223021	3.54479e-05	0.00136708
	FBgn0011774	Irbp	1.89104	0.591047	2.17723e-10	0.000277042
	FBgn0026737	CG6171	0.849666	0.404174	2.75636e-08	0.000187861
positive regulation of JNK cascade	FBgn0011706	rpr	1.0027	1.94715	2.05947e-05	6.81618e-09
	FBgn0026319	Traf4	1.78387	1.52339	3.0873e-07	1.92719e-06
	FBgn0031885	Mnn1	-0.444245	-0.356617	2.55185e-05	0.00024943
	FBgn0037327	PEK	0.592179	0.389947	7.02948e-07	8.96934e-05
	FBgn0030964	Pvf1	1.56677	1.34215	0.000163256	0.00063526
secretion by cell	FBgn0035542	DOR	0.591242	1.32843	0.000590739	7.28249e-08
	FBgn0266758	Esyt2	2.23985	1.38764	1.494e-07	2.9491e-05
	FBgn0025726	unc-13	2.57816	1.27446	1.7265e-10	1.68286e-06
	FBgn0086674	Tpst	-0.289062	-0.351876	0.00174476	0.000315932
	FBgn0243512	puc	0.6522	-4.9567	0.00198073	2.55162e-14
	FBgn0035770	pst	0.831442	1.51464	3.82132e-09	6.82567e-13
	FBgn0030200	RabX2	4.85377	3.56779	1.30631e-09	2.20566e-08
	FBgn0053653	Cadps	1.19731	1.78051	2.33902e-05	2.49356e-07
	FBgn0011288	Snap25	6.36003	1.3315	8.61328e-14	1.46317e-06
