## Supplementary material for "JNK signaling-mediated exocytosis coordinates epithelial cell-turnover in *Drosophila* ribosomal protein mutants": Table S3

### Sheet: RpS3 vs RpS3 +Puc
Table S3. List of genes identified as differentially expressed by RNA-seq between RpS3/+ and RpS3/+, +Puc pouch cells.
FlyBase ID	Symbol	logFC	logCPM	F	PValue	FDR
FBgn0243512	puc	-4.9567	8.26327	637.211	2.55162e-14	1.47314e-10
FBgn0031602	CG15431	4.27828	5.01549	613.105	3.44897e-14	1.47314e-10
FBgn0052475	mthl8	11.8958	4.31809	1595.25	3.87397e-14	1.47314e-10
FBgn0026602	Ady43A	3.00428	5.89885	466.338	2.90089e-13	8.27333e-10
FBgn0035770	pst	1.51464	6.07844	417.52	6.82567e-13	1.22669e-09
FBgn0262532	CR43086	4.72859	4.73619	412.265	7.527e-13	1.22669e-09
FBgn0262620	lncRNA:CR43144	3.69585	7.34486	382.889	1.33092e-12	1.89789e-09
FBgn0030159	CG9689	1.639	7.4196	372.019	1.6611e-12	2.02369e-09
FBgn0032956	Cul2	3.05791	10.5564	368.854	1.77392e-12	2.02369e-09
FBgn0003308	ry	3.53901	3.15489	288.426	1.164e-11	1.20718e-08
FBgn0038301	CG6654	1.53917	5.4205	277.641	1.55493e-11	1.47822e-08
FBgn0033836	CG18278	7.59041	3.71543	216.215	1.02411e-10	6.82744e-08
FBgn0037974	CG12224	5.43729	3.16389	214.758	1.07726e-10	6.82744e-08
FBgn0010549	l(2)03659	2.05161	3.4651	202.45	1.6735e-10	1.0048e-07
FBgn0029766	CG15784	2.38226	9.97116	200.216	1.81766e-10	1.03679e-07
FBgn0035346	CG1146	1.51623	6.10116	176.617	4.60337e-10	2.01827e-07
FBgn0034725	CG6044	1.53822	5.30947	166.289	7.17137e-10	2.72703e-07
FBgn0037973	CG18547	1.29105	6.87761	161.045	9.0699e-10	3.33772e-07
FBgn0033108	CG15236	-1.9286	4.56667	157.566	1.064e-09	3.54029e-07
FBgn0262847	CR43211	3.57352	2.07626	157.122	1.08617e-09	3.54029e-07
FBgn0262849	CR43213	3.57352	2.07626	157.122	1.08617e-09	3.54029e-07
FBgn0262852	CR43216	3.57352	2.07626	157.122	1.08617e-09	3.54029e-07
FBgn0051865	Ada1-1	9.48538	1.94953	278.839	1.12548e-09	3.56651e-07
FBgn0003996	w	-0.956289	9.60581	154.889	1.20578e-09	3.71771e-07
FBgn0053105	p24-2	7.29471	5.57637	192.951	1.3927e-09	4.18103e-07
FBgn0026064	KP78a	1.11972	6.20354	147.976	1.68128e-09	4.91797e-07
FBgn0026063	KP78b	1.11972	6.2056	144.811	1.96688e-09	5.60953e-07
FBgn0264942	lncRNA:CR44111	4.02776	3.49001	140.389	2.46199e-09	6.85033e-07
FBgn0033777	CG17574	0.958121	5.31864	133.448	3.5488e-09	9.63923e-07
FBgn0040251	Ugt302K1	1.31253	7.00108	132.884	3.65862e-09	9.70641e-07
FBgn0285963	CG46339	1.1529	7.90237	128.892	4.5541e-09	1.17866e-06
FBgn0011706	rpr	1.94715	4.50239	121.82	6.81618e-09	1.69041e-06
FBgn0032891	Oseg5	4.0979	2.41436	118.372	8.36066e-09	1.98705e-06
FBgn0267758	asRNA:CR46089	3.80975	2.07273	114.166	1.08046e-08	2.47482e-06
FBgn0038455	CG14907	2.11816	4.32524	113.694	1.11255e-08	2.48863e-06
FBgn0030200	RabX2	3.56779	2.30136	103.145	2.20566e-08	4.74759e-06
FBgn0019650	toy	-6.06558	4.1602	99.588	2.81711e-08	5.84319e-06
FBgn0039464	CG6330	2.49533	3.73323	99.2625	2.88196e-08	5.87097e-06
FBgn0260657	CG42540	-5.797	2.23525	98.7638	2.98465e-08	5.97349e-06
FBgn0002891	DNApol-zeta	0.79564	6.51041	98.4701	3.04704e-08	5.99321e-06
FBgn0267408	AOX1	2.14748	6.8308	97.4106	3.28461e-08	6.17075e-06
FBgn0034724	babos	1.34184	5.90188	96.3379	3.5466e-08	6.45683e-06
FBgn0264077	Cnx14D	8.82721	1.33006	116.513	3.58151e-08	6.45683e-06
FBgn0035007	CG3492	9.0437	1.08984	223.033	3.62235e-08	6.45683e-06
FBgn0260463	Unc-115b	5.44589	6.30577	93.2044	4.45697e-08	7.82233e-06
FBgn0029896	CG3168	1.66511	6.70113	92.6392	4.64776e-08	8.03358e-06
FBgn0011274	Dif	3.22515	5.70469	89.3515	5.95761e-08	1.01439e-05
FBgn0033574	Spn47C	1.05714	4.52926	88.241	6.49029e-08	1.08884e-05
FBgn0033980	Cyp6a20	4.30116	0.986882	87.5593	6.84376e-08	1.12609e-05
FBgn0032456	MRP	1.20707	9.36435	87.4363	6.90977e-08	1.12609e-05
FBgn0025628	CG4199	0.861611	7.4096	87.0623	7.11508e-08	1.13806e-05
FBgn0029507	Tsp42Ed	3.22621	2.55577	86.9355	7.18623e-08	1.13806e-05
FBgn0035542	DOR	1.32843	4.9217	86.7662	7.28249e-08	1.13806e-05
FBgn0052549	CG32549	1.39068	5.97335	84.5012	8.72022e-08	1.34433e-05
FBgn0262357	CG43055	8.71278	0.795059	127.305	9.53241e-08	1.4423e-05
FBgn0030160	CG9691	1.05111	5.20443	82.6528	1.01325e-07	1.50119e-05
FBgn0037850	CG14695	2.0153	4.49073	97.38	1.09671e-07	1.60401e-05
FBgn0039637	Ctl2	0.6448	5.16279	80.5864	1.20247e-07	1.71526e-05
FBgn0038740	CG4562	1.98466	3.58057	80.5494	1.2062e-07	1.71526e-05
FBgn0263111	cac	-3.26679	5.82828	78.6079	1.42165e-07	1.97782e-05
FBgn0037975	CG3397	8.74735	0.357637	92.87	1.46872e-07	2.01869e-05
FBgn0033926	Arc1	3.3519	6.72229	77.9726	1.50131e-07	2.02733e-05
FBgn0039644	rdog	1.46578	6.64311	76.1407	1.76062e-07	2.32634e-05
FBgn0260006	drd	3.04902	3.50143	76.0537	1.77412e-07	2.32634e-05
FBgn0033483	egr	2.3463	3.12755	75.7765	1.81796e-07	2.34704e-05
FBgn0035010	CG13579	8.72583	1.00186	113.046	1.83105e-07	2.34704e-05
FBgn0286075	DNAlig3	0.787962	4.82714	73.9443	2.14036e-07	2.71303e-05
FBgn0033928	Arc2	1.56508	4.76766	72.622	2.41308e-07	3.0251e-05
FBgn0034312	CG10916	0.801306	5.10692	72.4251	2.45693e-07	3.04659e-05
FBgn0053653	Cadps	1.78051	5.07976	72.2637	2.49356e-07	3.05876e-05
FBgn0263780	CG17684	1.49121	3.60052	71.5931	2.65246e-07	3.21907e-05
FBgn0287454	Pa1	-0.783555	5.63432	71.2331	2.74243e-07	3.29322e-05
FBgn0259683	Ir40a	3.43107	2.52737	71.0565	2.78782e-07	3.31285e-05
FBgn0030318	rho-4	0.628454	6.88098	70.5544	2.92155e-07	3.43599e-05
FBgn0030189	CG2909	1.69661	3.83444	70.2933	2.99394e-07	3.45501e-05
FBgn0028644	beat-Ic	2.88493	1.92135	70.2778	2.9983e-07	3.45501e-05
FBgn0086704	stops	5.55415	0.509916	69.5276	3.21813e-07	3.67124e-05
FBgn0266705	asRNA:CR45195	2.40421	2.71782	66.4008	4.35209e-07	4.9157e-05
FBgn0035049	Mmp1	1.98167	6.797	66.1647	4.45453e-07	4.98208e-05
FBgn0085446	CG34417	1.05085	8.69151	65.7009	4.66373e-07	5.11588e-05
FBgn0010421	TfIIFbeta	-0.528643	5.19792	65.7007	4.66385e-07	5.11588e-05
FBgn0267185	lncRNA:CR45625	6.34953	0.679784	75.7801	5.03847e-07	5.47418e-05
FBgn0040319	Gclc	0.789601	5.07594	64.0607	5.49744e-07	5.91649e-05
FBgn0260933	rempA	0.947297	3.72709	61.5413	7.12557e-07	7.59705e-05
FBgn0035501	CG1299	1.37135	5.23689	61.1655	7.41211e-07	7.82939e-05
FBgn0260653	serp	0.809037	7.89078	59.9479	8.43361e-07	8.82667e-05
FBgn0286785	scb	1.96234	5.3362	58.9288	9.41123e-07	9.7603e-05
FBgn0028480	CG17841	0.477314	6.13584	58.8326	9.50989e-07	9.77377e-05
FBgn0261556	CG42674	0.824497	6.16108	58.5089	9.85072e-07	0.000100337
FBgn0039459	IntS12	-0.877497	3.97867	58.0904	1.03118e-06	0.000104103
FBgn0263037	CG43332	7.64457	1.46928	81.8114	1.04356e-06	0.00010443
FBgn0054056	CG34056	0.61729	5.60428	57.5497	1.09438e-06	0.000108562
FBgn0024491	Bin1	1.6369	7.74562	56.7928	1.19032e-06	0.000117062
FBgn0034785	CG3649	-1.82685	3.97205	55.7041	1.34538e-06	0.00013118
FBgn0035169	Dci	-0.962888	4.30395	55.626	1.35734e-06	0.000131225
FBgn0037391	CG2017	0.733424	5.7306	55.2957	1.4093e-06	0.000133978
FBgn0287614	lncRNA:CR46483	-0.879889	4.04838	55.1589	1.43147e-06	0.000134961
FBgn0011288	Snap25	1.3315	5.23438	54.9674	1.46317e-06	0.000136818
FBgn0034462	CG15905	-1.3746	6.97379	54.8932	1.47566e-06	0.000136865
FBgn0000395	cv-2	1.23296	6.23792	54.8003	1.49149e-06	0.000137217
FBgn0038629	CG14304	1.56038	4.41462	54.4878	1.54608e-06	0.000141102
FBgn0020300	geko	-0.789081	4.14553	54.2225	1.59421e-06	0.000144339
FBgn0034756	Cyp6d2	1.13396	6.35897	54.0046	1.63501e-06	0.000146867
FBgn0025726	unc-13	1.27446	11.2652	53.7567	1.68286e-06	0.000149985
FBgn0026319	Traf4	1.52339	4.71049	52.6035	1.92719e-06	0.00016808
FBgn0063492	GstE8	1.52506	3.38844	52.5908	1.93009e-06	0.00016808
FBgn0034262	swi2	-1.98314	1.9614	52.2854	2.00144e-06	0.000172973
FBgn0264745	CR44003	1.00582	3.25348	52.078	2.05159e-06	0.000175974
FBgn0267472	asRNA:CR45822	2.29717	2.71186	51.8429	2.11014e-06	0.000179027
FBgn0037989	ATP8B	2.95132	2.94784	51.8097	2.11857e-06	0.000179027
FBgn0030749	AnxB11	0.565992	7.24049	51.6012	2.17233e-06	0.00018222
FBgn0025631	moody	1.77375	3.59895	51.2111	2.27705e-06	0.00018961
FBgn0033927	CR10102	3.84599	3.91151	50.3538	2.52783e-06	0.000208967
FBgn0030246	CG1582	0.8471	6.79472	49.9567	2.65442e-06	0.000216848
FBgn0030716	CG9170	0.856524	6.5924	49.917	2.66746e-06	0.000216848
FBgn0026403	Ndg	3.19004	4.00205	49.8784	2.68019e-06	0.000216848
FBgn0002719	Men	1.34599	5.03588	49.7733	2.71528e-06	0.00021814
FBgn0015221	Fer2LCH	0.41817	7.67797	49.6043	2.77274e-06	0.000221199
FBgn0259834	out	1.34942	3.3005	49.5163	2.80321e-06	0.000222076
FBgn0036764	CG5535	1.25498	5.45326	49.3771	2.85219e-06	0.000224399
FBgn0033153	Gadd45	1.83916	6.95855	49.0185	2.9828e-06	0.000230325
FBgn0262848	CR43212	-1.12417	4.18138	49.0044	2.98809e-06	0.000230325
FBgn0034709	Swim	2.20299	2.86646	48.7421	3.0881e-06	0.000236436
FBgn0030941	wgn	-0.594187	6.10413	47.9266	3.42398e-06	0.000256979
FBgn0037831	Cap-H2	-0.526759	6.36397	47.6961	3.52626e-06	0.000262926
FBgn0028490	CG31705	1.97693	4.29476	47.3213	3.69994e-06	0.000273608
FBgn0041236	Gr59d	8.26313	0.365648	64.1021	3.71749e-06	0.000273608
FBgn0031969	pes	-0.774387	4.11209	46.6763	4.02188e-06	0.000294113
FBgn0063494	GstE6	1.59475	6.32429	46.0047	4.39104e-06	0.000319064
FBgn0030569	CG9411	2.06544	3.69375	45.6227	4.61793e-06	0.000333383
FBgn0052318	CG32318	8.72466	1.67048	61.3618	4.64655e-06	0.000333383
FBgn0000075	amd	1.18547	5.8361	45.5227	4.67946e-06	0.000333646
FBgn0036266	Tsen54	-0.611111	3.98948	45.082	4.96203e-06	0.000351595
FBgn0035715	Ist1	0.490093	6.30095	44.5518	5.32764e-06	0.000371934
FBgn0259740	CG42394	-0.426204	6.54312	44.5112	5.35693e-06	0.000371934
FBgn0010397	LamC	1.96373	5.0686	44.361	5.4666e-06	0.00037568
FBgn0041182	Tep2	0.586275	6.46695	44.209	5.58019e-06	0.000378922
FBgn0086691	UK114	4.11429	0.371074	43.8604	5.85092e-06	0.00039435
FBgn0050196	CG30196	1.72548	2.19384	43.8284	5.87654e-06	0.00039435
FBgn0038344	obe	0.659282	7.31823	43.7066	5.97503e-06	0.000398615
FBgn0054002	CG34002	4.90484	-0.268195	43.4424	6.19525e-06	0.000408529
FBgn0032420	CG6583	-0.3918	6.11172	43.2654	6.34784e-06	0.000416185
FBgn0030195	CG2898	-2.7305	0.614899	43.0875	6.50556e-06	0.000424088
FBgn0052441	EMC10	-0.502888	5.88968	42.6868	6.87709e-06	0.000445761
FBgn0038893	Archease	0.629051	4.64216	42.5084	7.05021e-06	0.0004544
FBgn0051549	CG31549	0.544894	5.64101	42.1436	7.41958e-06	0.00047552
FBgn0013718	nuf	0.413094	7.61605	41.8854	7.69412e-06	0.000490361
FBgn0031410	CG17237	7.08054	-0.463856	47.0915	7.76137e-06	0.000491899
FBgn0001258	Ldh	1.66109	4.84801	41.5958	8.0159e-06	0.000502895
FBgn0035805	CG7506	0.595409	4.41149	41.5895	8.02304e-06	0.000502895
FBgn0051146	Nlg1	-4.34906	0.0924397	46.5034	8.31553e-06	0.00051838
FBgn0034728	rad50	0.54005	7.05098	41.1722	8.51411e-06	0.000527875
FBgn0031888	Pvf2	1.93008	4.69548	41.1077	8.59287e-06	0.000529878
FBgn0041789	Pax	0.759041	6.27007	40.7399	9.05875e-06	0.000553008
FBgn0259163	CG42268	-0.44706	7.01992	40.6986	9.1128e-06	0.000553008
FBgn0031254	CG13692	2.52408	1.73277	40.6547	9.17063e-06	0.000553008
FBgn0250816	AGO3	1.03904	3.18164	40.6457	9.18248e-06	0.000553008
FBgn0032805	CG10337	1.26545	3.6434	40.6248	9.21034e-06	0.000553008
FBgn0000084	AnxB10	1.06399	4.40545	40.5869	9.2608e-06	0.000553127
FBgn0001291	Jra	0.710365	5.61923	40.4252	9.47993e-06	0.000563266
FBgn0040823	dpr6	1.7709	4.08892	40.0222	1.00519e-05	0.000594156
FBgn0020270	mre11	0.571501	7.16579	39.937	1.01776e-05	0.000598486
FBgn0259711	CG42365	0.743343	3.7021	39.8533	1.0303e-05	0.00060275
FBgn0030847	CG12991	0.6637	4.72811	39.7935	1.03936e-05	0.000604948
FBgn0030510	CG12177	2.45925	1.45037	39.5701	1.07402e-05	0.000621949
FBgn0029856	CG11700	-4.86044	0.286382	39.0777	1.1551e-05	0.000662182
FBgn0259878	Fs	-0.742532	5.40064	38.9302	1.18071e-05	0.000670798
FBgn0000216	Brd	2.43996	3.04156	38.9173	1.18297e-05	0.000670798
FBgn0028956	mthl3	0.47295	7.10061	38.8901	1.18777e-05	0.000670798
FBgn0030052	CG12065	0.713529	3.87429	38.2691	1.30363e-05	0.000729012
FBgn0015008	Actn3	1.83016	2.64243	42.6425	1.33117e-05	0.000740782
FBgn0035996	CG3448	1.1196	4.37296	38.0646	1.34453e-05	0.000744581
FBgn0027779	VhaSFD	-0.389464	6.5635	37.9639	1.36519e-05	0.000752373
FBgn0034335	GstE1	0.890585	4.67109	37.916	1.37516e-05	0.00075422
FBgn0041706	CG3253	1.27218	2.69304	37.7709	1.40581e-05	0.000767346
FBgn0027620	Acf	-0.62916	7.1451	37.5485	1.45432e-05	0.000790042
FBgn0032393	Nfs1	0.542978	6.47167	37.0471	1.57075e-05	0.000841273
FBgn0051436	CG31436	-3.22723	0.587922	36.6515	1.67002e-05	0.000890263
FBgn0032297	CG17124	2.05627	4.26776	36.4588	1.72094e-05	0.000913139
FBgn0002629	E(spl)m4-BFM	1.35542	4.15519	35.9743	1.85683e-05	0.000980681
FBgn0266211	CR44906	2.1355	1.6592	35.5928	1.97234e-05	0.00103505
FBgn0032781	RtcB	0.556209	6.67585	35.56	1.98266e-05	0.00103505
FBgn0030740	CG9917	0.372479	7.04692	35.5463	1.98698e-05	0.00103505
FBgn0267001	Ten-a	0.608284	9.41685	35.4846	2.00658e-05	0.00104051
FBgn0063670	CG40228	-0.519403	6.31886	35.4119	2.02995e-05	0.00104786
FBgn0051098	CG31098	1.66458	1.5616	35.3228	2.059e-05	0.00105663
FBgn0267635	lncRNA:CR45973	1.36469	3.79294	35.3032	2.06547e-05	0.00105663
FBgn0037999	CG4860	0.744533	4.2675	35.2501	2.08308e-05	0.00106088
FBgn0052699	LPCAT	-0.378263	5.96264	34.927	2.1939e-05	0.00111236
FBgn0031643	CG3008	0.636391	7.98915	34.55	2.33169e-05	0.00117409
FBgn0027111	miple1	0.579073	6.69719	34.538	2.33623e-05	0.00117409
FBgn0028855	CG15282	-0.708752	5.6375	34.4233	2.3802e-05	0.00119094
FBgn0085354	CG34325	2.39975	1.62072	34.2493	2.44863e-05	0.00121954
FBgn0037853	CG14696	0.870388	3.82956	34.224	2.45874e-05	0.00121954
FBgn0029791	AdamTS-B	0.53653	7.33189	34.0604	2.52546e-05	0.00124721
FBgn0039479	CG14257	-1.45937	5.65857	33.7814	2.64395e-05	0.00129699
FBgn0263256	CG43394	0.956301	5.02399	33.7698	2.64901e-05	0.00129699
FBgn0011603	ine	2.10261	1.42709	33.7137	2.6736e-05	0.00130344
FBgn0035008	CG3494	7.07863	-0.869754	42.9918	2.69598e-05	0.00130875
FBgn0052681	CG32681	-2.43176	1.90423	33.6255	2.71285e-05	0.00131137
FBgn0027547	CG1927	-0.42697	6.97558	33.5807	2.73301e-05	0.00131554
FBgn0041604	dlp	0.401446	7.75857	33.5283	2.75686e-05	0.00132144
FBgn0266639	asRNA:CR45146	-3.98437	-0.848216	33.4122	2.81047e-05	0.0013415
FBgn0263345	asRNA:CR43426	-1.97329	0.915928	33.3619	2.83406e-05	0.00134712
FBgn0260386	mtg	0.822936	4.19057	33.3215	2.85313e-05	0.00135056
FBgn0034270	PIG-A	-1.10071	3.01838	33.1893	2.91668e-05	0.00137494
FBgn0051390	MED7	-0.550505	5.42502	33.1346	2.94342e-05	0.00137883
FBgn0266758	Esyt2	1.38764	4.90048	33.1231	2.9491e-05	0.00137883
FBgn0052686	CG32686	-2.06944	1.81027	33.0075	3.00672e-05	0.00140003
FBgn0030026	sni	0.562296	4.31259	32.7762	3.12577e-05	0.00144955
FBgn0263916	Ent2	-0.475907	7.71493	32.6737	3.18022e-05	0.00146882
FBgn0029996	UbcE2H	0.497851	7.166	32.6007	3.21967e-05	0.00147613
FBgn0030882	Gss1	0.411694	6.06637	32.5728	3.23487e-05	0.00147613
FBgn0052495	Gss2	0.411694	6.06637	32.5728	3.23487e-05	0.00147613
FBgn0035612	frm	0.668522	7.22206	32.2935	3.39175e-05	0.00153593
FBgn0260745	mfas	0.79873	6.77125	32.1772	3.45958e-05	0.00155996
FBgn0028327	l(1)G0320	-0.486814	9.03242	32.0978	3.50679e-05	0.00157451
FBgn0035336	CG9004	0.694248	4.86137	32.0767	3.51946e-05	0.00157451
FBgn0011705	rost	-0.551838	5.07186	31.973	3.58243e-05	0.00159642
FBgn0264834	lncRNA:CR44042	1.13081	3.86275	31.7756	3.70585e-05	0.00163862
FBgn0043001	Chrac-16	-0.6007	5.43277	31.7105	3.74758e-05	0.00165067
FBgn0037531	CG10445	0.84104	4.46455	31.6207	3.80605e-05	0.00166818
FBgn0004956	upd1	1.56573	3.00137	31.5965	3.82202e-05	0.00166818
FBgn0005612	Sox14	0.725377	4.8172	31.5826	3.83119e-05	0.00166818
FBgn0028996	onecut	1.66264	2.08276	31.2626	4.04967e-05	0.0017566
FBgn0034098	krimp	-1.27731	3.39608	30.935	4.28798e-05	0.00185293
FBgn0004698	Xpc	0.383415	8.47014	30.7722	4.41224e-05	0.00189943
FBgn0263038	CG43333	0.468717	4.79472	30.6864	4.47934e-05	0.00192106
FBgn0030904	upd2	3.1288	1.93599	30.4966	4.632e-05	0.00197858
FBgn0010039	GstD3	0.967229	6.32724	30.4769	4.64813e-05	0.00197858
FBgn0262108	lncRNA:CR42861	-0.958082	3.49441	30.4341	4.68349e-05	0.00198622
FBgn0037930	CG14715	-0.627441	4.66325	30.3239	4.77596e-05	0.00201793
FBgn0267861	Maf1	-0.347127	7.2831	30.2158	4.86866e-05	0.00204951
FBgn0264085	lncRNA:CR43754	5.20979	-0.582061	33.1561	4.94497e-05	0.00207398
FBgn0030946	CG6659	0.364322	6.57009	30.0567	5.00876e-05	0.00209304
FBgn0039668	Trc8	0.339471	6.41884	29.9359	5.11811e-05	0.00213093
FBgn0264894	CG44085	2.03259	3.71691	29.881	5.16874e-05	0.00214418
FBgn0017430	Nelf-E	-0.417149	5.30755	29.5177	5.51827e-05	0.00228088
FBgn0034564	CG9344	0.63342	4.83899	29.4751	5.56093e-05	0.00229022
FBgn0039551	Or98a	2.05988	2.07386	29.2723	5.76939e-05	0.00236753
FBgn0003016	osp	0.624636	6.10531	29.238	5.8055e-05	0.0023738
FBgn0026061	Mipp1	-1.55741	1.44575	29.052	6.00583e-05	0.00244695
FBgn0259227	CG42327	0.552043	5.89187	29.0155	6.04605e-05	0.00245457
FBgn0284435	tyn	-0.749676	6.01079	28.885	6.19241e-05	0.00250507
FBgn0085434	NaCP60E	0.534052	6.53743	28.8224	6.26398e-05	0.00252507
FBgn0004057	Zw	0.670068	4.70527	28.7749	6.31893e-05	0.00253825
FBgn0265422	lncRNA:CR44334	-0.607922	5.48847	28.7048	6.40102e-05	0.0025622
FBgn0261341	verm	0.366855	8.45162	28.6179	6.50443e-05	0.0025945
FBgn0010041	GstD5	5.18454	0.943853	28.5544	6.58127e-05	0.00261091
FBgn0038151	yellow-e2	-0.706418	4.74191	28.5274	6.61422e-05	0.00261091
FBgn0012036	Aldh	1.15898	4.9659	28.5274	6.61425e-05	0.00261091
FBgn0039690	Gnpnat	-0.619566	6.73319	28.3275	6.86402e-05	0.00270016
FBgn0038088	CG10126	2.86947	2.43667	28.2161	7.0079e-05	0.00273788
FBgn0263930	dally	0.410493	8.93813	28.1726	7.06488e-05	0.00274975
FBgn0032235	CG5096	1.77266	1.33234	28.1563	7.08649e-05	0.00274975
FBgn0053542	upd3	2.22503	2.95077	28.0759	7.19371e-05	0.00278189
FBgn0032726	CG10621	-2.10572	-0.0363938	27.9889	7.31181e-05	0.00281801
FBgn0263031	CG43326	1.03688	3.19902	27.9479	7.36834e-05	0.00283024
FBgn0031022	CG12204	0.751083	3.75053	27.5242	7.98101e-05	0.00305528
FBgn0022359	Sodh-2	2.01071	2.5975	27.4475	8.09806e-05	0.00308972
FBgn0041588	eIF2D	0.57983	5.88064	27.3412	8.26335e-05	0.00314228
FBgn0052011	CR32011	-4.9804	2.60938	27.2771	8.36481e-05	0.00317029
FBgn0026197	lncRNA:noe	0.894982	4.27643	27.1927	8.50059e-05	0.00321109
FBgn0267376	SelR	-0.544618	5.24447	27.0854	8.67681e-05	0.00326683
FBgn0038953	CG18596	0.544936	6.8134	27.0505	8.7351e-05	0.00327275
FBgn0028983	Spn55B	0.666808	3.86287	27.0416	8.7499e-05	0.00327275
FBgn0037327	PEK	0.389947	7.73176	26.9127	8.96934e-05	0.00333297
FBgn0046685	Wsck	0.610816	5.7779	26.8614	9.05831e-05	0.00335361
FBgn0034184	CG9646	0.421938	5.58115	26.8468	9.08367e-05	0.00335361
FBgn0261547	Exn	0.407108	7.52926	26.8151	9.13949e-05	0.00336333
FBgn0037313	CG1161	-0.377643	5.96164	26.7548	9.24634e-05	0.00339171
FBgn0033101	CG9436	0.661035	4.90138	26.5307	9.65628e-05	0.00353073
FBgn0050000	GstT1	0.381504	5.91187	26.4983	9.71735e-05	0.00354171
FBgn0001978	stc	0.379528	7.39186	26.4746	9.76219e-05	0.00354672
FBgn0015040	Cyp9c1	0.660223	5.18105	26.2423	0.000102144	0.00369132
FBgn0263395	hppy	0.350447	6.07984	26.237	0.000102249	0.00369132
FBgn0051673	CG31673	0.814115	4.91638	26.181	0.000103377	0.00370956
FBgn0002773	Mlc2	1.2516	3.45781	26.1682	0.000103635	0.00370956
FBgn0263415	lncRNA:CR43461	1.47255	2.25058	26.163	0.000103741	0.00370956
FBgn0039323	CG10559	2.30669	1.16127	26.1476	0.000104055	0.00370956
FBgn0015011	AhcyL2	1.8296	2.75709	26.0424	0.000106226	0.00376344
FBgn0037515	Sp7	1.76096	1.21328	25.9327	0.000108543	0.00383361
FBgn0053158	CG33158	0.484731	6.58358	25.8821	0.000109632	0.00386013
FBgn0250869	CG42240	-0.753195	3.9002	25.64	0.00011501	0.00402466
FBgn0011661	Moe	0.283207	9.95596	25.4939	0.000118402	0.00410557
FBgn0026404	Dronc	0.558473	6.95995	25.4289	0.000119945	0.00414024
FBgn0069923	CG41128	-0.466197	5.54014	25.1169	0.000127683	0.00438736
FBgn0041184	Socs36E	0.909448	6.83335	25.0717	0.000128851	0.00440495
FBgn0083978	CG17672	-0.537874	6.6258	25.0639	0.000129053	0.00440495
FBgn0010278	Ssrp	0.457128	8.85604	25.0011	0.000130696	0.00443745
FBgn0086378	Alg-2	-0.308325	6.26885	24.9046	0.000133269	0.00450034
FBgn0267601	lncRNA:CR45939	2.16364	2.02652	24.902	0.000133337	0.00450034
FBgn0265508	asRNA:CR44370	-1.11444	3.75575	24.8555	0.000134599	0.0045295
FBgn0031774	CG9147	0.481193	4.16582	24.8126	0.000135775	0.00455564
FBgn0263029	CG43324	3.70387	-0.471787	24.6557	0.000140172	0.0046894
FBgn0027583	CG7601	-0.405621	4.37768	24.5692	0.000142662	0.00474486
FBgn0004569	aos	-0.523437	5.03981	24.4841	0.000145164	0.00481405
FBgn0043550	Tsp68C	1.48438	3.3868	24.4417	0.000146429	0.00484191
FBgn0028622	qsm	0.258422	8.10302	24.0729	0.000157968	0.00519336
FBgn0032682	grnd	0.360993	7.18991	23.9478	0.000162109	0.00531421
FBgn0030870	CG6398	-0.264734	8.33937	23.9211	0.000163009	0.00532839
FBgn0030926	psh	2.15987	1.29584	23.8505	0.000165417	0.00539163
FBgn0034408	sano	0.451942	6.97433	23.7919	0.000167449	0.00543778
FBgn0032889	CG9331	0.677167	5.92954	23.7822	0.000167786	0.00543778
FBgn0020278	loco	0.517018	6.41088	23.7011	0.000170645	0.00551479
FBgn0034046	tun	-0.276653	7.14897	23.5709	0.000175355	0.00565098
FBgn0031016	kek5	0.407927	8.19644	23.5156	0.000177397	0.00568518
FBgn0000071	Ama	-0.559621	7.6986	23.5152	0.000177413	0.00568518
FBgn0032943	Tsp39D	-0.319377	6.76475	23.4302	0.000180609	0.00574602
FBgn0039704	neo	-0.481577	7.94194	23.4247	0.000180818	0.00574602
FBgn0035452	CG10359	-0.463016	6.86472	23.4246	0.000180822	0.00574602
FBgn0033204	CG2065	4.01517	-0.234372	23.3547	0.000183502	0.00581497
FBgn0030628	CG9114	0.574267	5.01485	23.3267	0.000184585	0.00581726
FBgn0032793	CG10189	0.792064	4.48272	23.2999	0.000185633	0.0058339
FBgn0031678	Nepl3	-0.542556	6.83467	23.273	0.000186689	0.00585094
FBgn0026737	CG6171	0.404174	5.49527	23.2434	0.000187861	0.00586687
FBgn0001977	CIAPIN1	0.372588	7.02083	23.2342	0.000188225	0.00586687
FBgn0024912	agt	0.512567	5.24935	23.1558	0.000191374	0.00594003
FBgn0261461	RhoGAP18B	0.696932	4.511	23.1454	0.000191794	0.00594003
FBgn0038725	CG6184	1.77655	1.20554	23.137	0.000192134	0.00594003
FBgn0039102	SPE	-1.85199	2.08177	23.1101	0.000193234	0.00595789
FBgn0034639	CG15673	2.93814	0.0669164	23.0233	0.000196826	0.00605227
FBgn0266008	lncRNA:CR44781	3.77478	0.122568	22.9886	0.000198287	0.00608081
FBgn0031434	insv	0.57998	3.559	22.9527	0.000199806	0.00611095
FBgn0052649	Coq8	0.607213	4.57555	22.7762	0.000207479	0.00631178
FBgn0032455	Pih1D1	0.422824	7.42004	22.7204	0.00020997	0.00635367
FBgn0027513	ana2	-0.550184	4.41237	22.6543	0.000212969	0.00642738
FBgn0036690	Ilp8	4.83373	5.29277	22.5592	0.000217364	0.00654271
FBgn0003390	shf	-0.339432	6.94113	22.5132	0.000219531	0.00658704
FBgn0030739	SWIP	0.486659	4.89719	22.5035	0.000219991	0.00658704
FBgn0038407	CG6126	1.48613	1.907	22.3161	0.00022908	0.0068412
FBgn0032820	fbp	-0.582977	6.2922	22.262	0.000231784	0.00690389
FBgn0028570	robl22E	6.28915	-0.719451	26.6969	0.000233974	0.00693292
FBgn0037901	Exd2	0.379595	4.66091	22.1567	0.000237151	0.00699871
FBgn0002905	DNApol-theta	0.305339	5.61338	22.1514	0.000237421	0.00699871
FBgn0042712	HBS1	0.477155	6.4502	22.1317	0.000238442	0.00701067
FBgn0020503	CLIP-190	-0.331007	6.82678	22.0973	0.000240238	0.00703315
FBgn0053054	CG33054	0.838443	3.18121	22.0931	0.000240459	0.00703315
FBgn0051352	Unc-115a	0.389325	6.7132	22.0817	0.000241056	0.00703315
FBgn0036922	CG14182	-0.556527	3.83154	22.0546	0.000242484	0.00705678
FBgn0028962	AlaRS-m	0.568709	4.74695	21.9703	0.000246994	0.00716975
FBgn0031885	Mnn1	-0.356617	7.53397	21.9254	0.00024943	0.00720379
FBgn0031322	CG5001	0.447999	5.60991	21.8822	0.000251806	0.00725063
FBgn0261610	CG42699	-0.383625	4.5806	21.8728	0.000252323	0.00725063
FBgn0029881	pigs	0.860557	5.11749	21.8371	0.000254309	0.00728934
FBgn0286030	lncRNA:CR46350	-3.11307	-0.220157	21.8189	0.000255325	0.00730013
FBgn0039776	PH4alphaEFB	-0.363163	5.45684	21.7718	0.000257988	0.00735781
FBgn0265635	lncRNA:CR44442	-3.31578	-0.26119	21.6654	0.000264103	0.00751342
FBgn0015774	NetB	-0.786844	7.21409	21.6304	0.00026615	0.00755284
FBgn0031645	CG3036	0.95965	5.98439	21.6015	0.000267859	0.00758247
FBgn0034883	Eglp2	2.53823	0.867363	21.53	0.000272129	0.00768429
FBgn0038181	CG9297	1.90522	0.362958	21.5019	0.000273828	0.00771315
FBgn0011774	Irbp	0.591047	5.49039	21.4493	0.000277042	0.00778446
FBgn0004512	Mdr49	0.48468	5.50396	21.3458	0.000283492	0.00794613
FBgn0267163	CG45603	1.84784	1.04422	21.2705	0.000288288	0.00806075
FBgn0087011	CG41520	0.930998	4.07769	21.2361	0.000290508	0.00808335
FBgn0032782	Rab9	-1.51823	1.37369	21.236	0.000290513	0.00808335
FBgn0037156	CG11523	-0.404314	4.69994	21.2043	0.000292584	0.00812116
FBgn0036882	CG9279	1.92206	1.70235	21.0659	0.00030179	0.00835635
FBgn0022981	rpk	0.626786	5.60887	20.9123	0.000312403	0.00862929
FBgn0039257	tnc	0.894463	7.87738	20.8815	0.00031458	0.00866384
FBgn0026084	cib	0.340703	9.55533	20.8698	0.000315409	0.00866384
FBgn0086674	Tpst	-0.351876	7.06155	20.8625	0.000315932	0.00866384
FBgn0063497	GstE3	1.3179	2.49894	20.7282	0.000325671	0.00890949
FBgn0040259	Ugt302C1	0.518364	6.64737	20.7021	0.000327603	0.0089311
FBgn0030030	CG1636	-0.348772	5.0497	20.6863	0.000328786	0.0089311
FBgn0286508	Had1	-0.933183	3.72788	20.6859	0.00032881	0.0089311
FBgn0028399	TMS1	0.246513	6.24341	20.6603	0.000330727	0.00896184
FBgn0014469	Cyp4e2	1.09261	3.25631	20.6331	0.00033278	0.00899611
FBgn0051547	NKCC	1.59802	4.0995	20.5938	0.000335765	0.00903753
FBgn0034025	Pgant1	-0.336822	6.51656	20.5921	0.000335897	0.00903753
FBgn0030241	feo	0.454392	7.80934	20.5304	0.000340648	0.00914381
FBgn0024277	trio	0.386192	8.57371	20.4968	0.000343267	0.00919246
FBgn0033945	CG12868	0.8463	3.4793	20.3571	0.000354408	0.00944647
FBgn0286898	Tango1	0.240555	7.25854	20.3469	0.000355241	0.0094466
FBgn0284230	CG46314	0.397089	5.66709	20.3366	0.000356076	0.00944678
FBgn0035300	CG1139	-1.72267	3.67944	20.1105	0.000375086	0.00992396
FBgn0028984	Spn88Ea	0.311296	7.03141	20.1022	0.000375802	0.00992396
FBgn0033130	Tsp42Ei	-1.90378	1.96869	20.0715	0.000378473	0.00997141
FBgn0033453	Sting	-0.377267	4.6339	19.958	0.00038855	0.0101898
FBgn0033748	vis	-0.959738	2.02719	19.9135	0.000392579	0.0102719
FBgn0264984	lncRNA:CR44135	1.82092	0.825183	19.849	0.000398502	0.010403
FBgn0036556	hzg	-0.447258	8.22401	19.7919	0.000403836	0.0104942
FBgn0032694	MESR3	-0.777192	5.08096	19.6309	0.000419305	0.0108563
FBgn0033395	Cyp4p2	-0.68067	8.17611	19.6272	0.000419673	0.0108563
FBgn0035207	Herc4	0.33724	6.95479	19.5793	0.000424402	0.0109538
FBgn0035471	Sc2	-0.310793	6.68559	19.5558	0.000426753	0.0109896
FBgn0002887	mus201	0.549885	5.39353	19.5164	0.000430719	0.0110422
FBgn0029761	SK	1.61195	5.22825	19.5163	0.000430731	0.0110422
FBgn0010406	RNaseX25	-0.343997	5.72921	19.477	0.000434722	0.0111107
FBgn0085474	CG34445	1.02407	1.92301	19.4709	0.000435352	0.0111107
FBgn0030263	CG2076	0.471938	6.75832	19.4566	0.000436812	0.0111231
FBgn0284257	Ttd14	0.319217	6.65501	19.4108	0.000441547	0.0112075
FBgn0264911	CG44102	1.75929	0.914438	19.4056	0.00044209	0.0112075
FBgn0036576	CG5151	-0.34671	7.94006	19.3438	0.00044859	0.0113219
FBgn0034915	eIF6	0.444419	7.51035	19.2688	0.000456609	0.0114015
FBgn0261243	Psa	0.294133	6.5695	19.2676	0.000456738	0.0114015
FBgn0000244	by	0.609344	5.27673	19.2188	0.00046205	0.0115089
FBgn0028544	Vajk3	1.91375	6.52153	19.2006	0.000464044	0.0115334
FBgn0031097	obst-A	-0.51259	7.60721	19.1891	0.000465307	0.0115396
FBgn0031976	CG7367	0.876045	2.6555	19.0715	0.000478495	0.0118409
FBgn0030234	CG15211	-0.959562	2.17181	19.0434	0.000481718	0.0118949
FBgn0003137	Ppn	0.51677	9.97529	18.9998	0.000486745	0.0119931
FBgn0032026	CG7627	0.612484	7.25939	18.9536	0.00049214	0.0120999
FBgn0036702	CG6512	0.380477	7.61904	18.8947	0.000499123	0.0122189
FBgn0032140	CG13117	2.81834	0.773614	18.8739	0.000501622	0.0122538
FBgn0033226	puml	0.499312	5.32029	18.8632	0.000502911	0.012259
FBgn0039869	CG1890	0.41551	5.95385	18.8172	0.000508481	0.0123475
FBgn0085395	Shawl	1.70121	3.57381	18.8154	0.000508707	0.0123475
FBgn0265052	St3	1.18779	1.92833	18.7961	0.000511063	0.0123784
FBgn0031713	Coq6	0.452159	6.22532	18.7511	0.000516615	0.0124863
FBgn0087035	AGO2	0.435524	9.17599	18.6921	0.000524003	0.0126381
FBgn0250755	CG42233	0.530805	4.04188	18.6761	0.000526029	0.0126602
FBgn0031957	TwdlE	1.35219	4.67178	18.6345	0.000531333	0.0127609
FBgn0033427	Smyd4-1	0.326979	5.52349	18.616	0.000533718	0.0127689
FBgn0003888	betaTub60D	0.750929	8.13384	18.6097	0.000534526	0.0127689
FBgn0034940	CG16787	0.627101	4.12368	18.6058	0.000535023	0.0127689
FBgn0267849	Syx7	0.286852	5.85122	18.5878	0.000537362	0.012798
FBgn0013733	shot	0.607778	9.34933	18.4907	0.000550143	0.0130604
FBgn0262160	CG9932	0.935426	5.96055	18.4796	0.000551622	0.0130604
FBgn0001226	Hsp27	-0.503479	11.0138	18.4781	0.000551816	0.0130604
FBgn0031409	CG4271	4.99088	-1.24577	19.7395	0.000556368	0.0131409
FBgn0260990	yata	0.316825	6.41159	18.4297	0.000558333	0.0131505
FBgn0029710	CG3568	-0.910204	3.03501	18.4242	0.000559081	0.0131505
FBgn0286940	CG46434	1.34944	1.24114	18.2709	0.000580347	0.0135738
FBgn0038972	CG7054	0.553784	4.62806	18.2688	0.000580647	0.0135738
FBgn0034143	CG8303	0.503158	4.21917	18.244	0.000584162	0.0136002
FBgn0031824	CG9547	0.703522	3.4184	18.2318	0.00058591	0.0136132
FBgn0039172	Spase22-23	-0.254561	7.14576	18.12	0.000602164	0.013934
FBgn0039544	CG12877	0.392531	5.44512	18.0807	0.000607996	0.0140122
FBgn0266632	asRNA:CR45139	-1.28284	3.28347	18.0535	0.000612071	0.0140776
FBgn0038470	CG18213	0.622875	5.93537	17.9835	0.000622707	0.0142783
FBgn0261113	Xrp1	0.464812	10.1358	17.9776	0.000623612	0.0142783
FBgn0001149	GstD1	0.373317	8.85759	17.9702	0.000624757	0.0142783
FBgn0029833	MCTS1	-0.442182	5.46517	17.9634	0.000625804	0.0142783
FBgn0030964	Pvf1	1.34215	1.96647	17.9026	0.00063526	0.0144498
FBgn0028527	CG18507	1.0694	4.87854	17.8988	0.000635852	0.0144498
FBgn0016081	fry	0.481045	7.256	17.8613	0.000641764	0.0145379
FBgn0050273	CG30273	2.36389	-0.307404	17.8579	0.000642315	0.0145379
FBgn0011260	Sema2a	-0.28218	9.53842	17.8501	0.00064355	0.0145379
FBgn0264324	spg	0.813465	4.15578	17.8408	0.00064503	0.0145425
FBgn0284408	trol	0.553712	7.18406	17.7993	0.000651688	0.0146636
FBgn0024321	NK7.1	0.422635	4.58702	17.7786	0.000655038	0.0146682
FBgn0036805	Chmp1	0.289615	5.66784	17.7777	0.000655194	0.0146682
FBgn0050115	GEFmeso	0.782658	6.18024	17.7724	0.000656053	0.0146682
FBgn0261570	raskol	0.504381	6.59085	17.7664	0.000657034	0.0146682
FBgn0032957	CG2225	0.414731	6.92182	17.7488	0.000659905	0.014683
FBgn0037637	IscU	0.402317	6.6642	17.7434	0.000660786	0.014683
FBgn0001257	ImpL2	1.32881	7.0011	17.6782	0.000671573	0.0148551
FBgn0010497	dmGlut	-0.423044	4.8752	17.6342	0.000678975	0.0149821
FBgn0265152	lncRNA:CR44221	-3.33994	-0.542444	17.6021	0.000684419	0.0150731
FBgn0086558	Ubi-p5E	-0.323766	8.83256	17.4368	0.000713295	0.0156291
FBgn0265137	Spn42Da	0.277503	6.08953	17.4207	0.000716172	0.0156291
FBgn0263594	lost	0.254737	10.0442	17.4128	0.000717606	0.0156291
FBgn0000250	cact	0.259517	6.93908	17.4124	0.000717677	0.0156291
FBgn0026320	Tom	0.673502	6.92914	17.4112	0.000717888	0.0156291
FBgn0039328	CHKov2	0.330218	5.33352	17.3603	0.000727114	0.0157698
FBgn0050481	mRpL53	0.509611	4.20268	17.328	0.000733049	0.0158684
FBgn0032913	CG9259	1.27906	1.30651	17.3088	0.000736596	0.0159149
FBgn0052533	CG32533	0.433842	5.70082	17.2776	0.000742403	0.0160101
FBgn0040271	Sulf1	0.589143	7.18619	17.2682	0.000744158	0.0160177
FBgn0000308	chic	0.302627	10.5318	17.209	0.000755353	0.0161975
FBgn0261004	asl	0.281676	6.77942	17.1732	0.000762219	0.0163141
FBgn0261836	Msp300	0.471794	10.6352	17.132	0.000770201	0.016454
FBgn0264821	asRNA:CR44029	0.775286	7.70137	17.0908	0.000778294	0.0165713
FBgn0029820	CG16721	0.558492	5.51848	17.0892	0.000778594	0.0165713
FBgn0260722	lncRNA:CR42549	-0.2876	6.77624	17.0654	0.000783317	0.0166286
FBgn0035103	Vdup1	-0.328645	8.19845	17.0609	0.000784203	0.0166286
FBgn0042111	CG18766	-0.233013	6.75025	17.0148	0.000793447	0.0167934
FBgn0266098	rg	-0.39971	8.54402	16.9568	0.000805239	0.0170114
FBgn0028886	CG15279	3.09053	2.16622	16.811	0.000835752	0.0175727
FBgn0025643	CG3588	-2.07036	-0.631104	16.8077	0.000836466	0.0175727
FBgn0005638	slbo	2.96752	-0.0137094	16.705	0.000858771	0.0179745
FBgn0028978	trbl	0.532072	6.13101	16.6981	0.00086028	0.0179745
FBgn0037882	CG17187	0.432014	4.28533	16.6093	0.000880159	0.0183227
FBgn0028920	CG8997	-4.40997	-1.00318	16.5884	0.000884915	0.0183613
FBgn0033446	CG1648	0.67637	6.84797	16.587	0.000885231	0.0183613
FBgn0263241	Mocs1	0.754655	5.2423	16.5082	0.000903421	0.0187046
FBgn0052205	hpRNA:CR32205	0.642771	3.88598	16.4109	0.000926451	0.0191467
FBgn0030494	Cpr12A	-0.582861	5.77485	16.3945	0.000930397	0.0191934
FBgn0036318	Wbp2	0.413504	5.10403	16.3743	0.000935293	0.0192249
FBgn0030657	cerv	-0.390614	4.36373	16.359	0.000939021	0.0192668
FBgn0039290	CG13654	-1.92635	0.475549	16.3499	0.000941223	0.0192773
FBgn0029756	CG3309	-0.576642	3.37517	16.3289	0.000946383	0.0193483
FBgn0040296	Ocho	0.826431	3.33228	16.2102	0.000976091	0.0199199
FBgn0038313	CG4338	0.942232	3.03431	16.1719	0.000985898	0.0200841
FBgn0024973	CG2701	0.272322	6.1581	16.1609	0.000988736	0.0201061
FBgn0027570	Nep2	-0.877761	6.25025	16.1467	0.000992433	0.0201453
FBgn0041100	park	0.599295	3.08537	16.1283	0.000997216	0.0202065
FBgn0020388	Gcn5	0.478399	7.16991	16.1212	0.00099906	0.0202079
FBgn0004133	blow	0.388806	7.24519	16.1058	0.00100311	0.020254
FBgn0040466	Dlip2	-0.607629	4.55101	16.0888	0.00100759	0.0203085
FBgn0035287	CG13937	3.92506	-1.00354	16.0642	0.00101411	0.0203676
FBgn0001108	DCTN1-p150	0.376051	6.82387	16.0614	0.00101484	0.0203676
FBgn0052640	CG32640	3.00515	3.9708	16.0456	0.00101907	0.0203776
FBgn0041235	Gr59c	6.31777	-1.49959	20.9125	0.00101995	0.0203776
FBgn0036978	Toll-9	-1.93013	0.872284	15.9493	0.0010452	0.0208092
FBgn0003082	phr	-0.381031	6.73566	15.868	0.00106785	0.021223
FBgn0037781	Fancl	0.775914	2.67016	15.8561	0.0010712	0.0212525
FBgn0286070	cnk	0.288364	7.00109	15.8336	0.00107759	0.0213422
FBgn0034693	CG11073	0.908673	3.36039	15.8015	0.00108676	0.0214866
FBgn0026077	Gasp	-0.729487	6.91842	15.792	0.0010895	0.0215034
FBgn0003231	ref(2)P	0.301356	7.08739	15.7601	0.00109874	0.0216484
FBgn0085244	CG34215	-2.07974	-0.159916	15.7435	0.00110359	0.021649
FBgn0032022	CG14275	1.82414	1.40024	15.7429	0.00110378	0.021649
FBgn0264442	ab	0.434186	8.04633	15.7213	0.00111013	0.021649
FBgn0036502	CG7841	0.829428	3.48879	15.7133	0.00111249	0.021649
FBgn0037105	S1P	0.456304	4.58273	15.711	0.00111315	0.021649
FBgn0038981	CG5346	0.420003	6.06354	15.7034	0.00111542	0.021649
FBgn0287183	l(3)80Fg	-0.408758	4.97146	15.7025	0.00111568	0.021649
FBgn0053111	CG33111	-0.282003	6.26246	15.7024	0.00111572	0.021649
FBgn0032006	Pvr	0.742084	6.34198	15.7019	0.00111585	0.021649
FBgn0054038	CG34038	-0.783601	3.26334	15.6809	0.00112209	0.0217331
FBgn0000180	bib	-0.302466	6.37682	15.6691	0.00112563	0.0217647
FBgn0010247	Parp	0.450525	7.74192	15.6333	0.00113638	0.0219354
FBgn0004436	Ubc6	0.314769	7.74063	15.6181	0.00114099	0.0219873
FBgn0033889	CG6701	-0.287765	7.38076	15.5968	0.00114748	0.0220749
FBgn0034225	veil	2.2987	0.193202	15.5579	0.00115944	0.0222675
FBgn0032419	CG17217	2.43851	0.386062	15.5499	0.00116192	0.0222777
FBgn0265688	lncRNA:CR44495	4.3546	-1.09081	16.4867	0.00116832	0.0223627
FBgn0035889	mkg-p	0.407117	5.47042	15.4341	0.00119849	0.0229018
FBgn0027836	Dgp-1	0.458485	5.95656	15.4222	0.00120232	0.0229366
FBgn0030245	CG1637	-0.253745	6.2387	15.3523	0.00122508	0.0233317
FBgn0030956	CG18259	0.325694	5.65271	15.3245	0.00123428	0.0234677
FBgn0052281	CG32281	-0.52821	3.32708	15.3064	0.0012403	0.0235431
FBgn0263852	Dad1	-0.284489	6.36882	15.2615	0.00125542	0.0237905
FBgn0287234	slf	0.89328	2.91769	15.2433	0.00126158	0.0238447
FBgn0024984	CG3457	1.8184	0.992191	15.2407	0.00126246	0.0238447
FBgn0001090	bnb	-0.622297	9.49375	15.2332	0.00126503	0.0238536
FBgn0000326	clt	0.537297	4.77686	15.2001	0.0012764	0.0239532
FBgn0034417	CG15117	2.45172	-0.315515	15.1995	0.00127661	0.0239532
FBgn0000711	flw	-0.189899	6.76388	15.1377	0.00129811	0.0243166
FBgn0250867	CG42238	-0.70431	7.3654	15.1234	0.00130315	0.0243655
FBgn0010309	pigeon	-0.37955	4.56565	15.1164	0.00130564	0.0243655
FBgn0030048	CG12112	0.376516	4.00104	15.111	0.00130755	0.0243655
FBgn0052255	Gr64f	1.36108	2.80386	15.1019	0.00131076	0.0243655
FBgn0037345	Rev7	0.827868	2.65157	15.1001	0.0013114	0.0243655
FBgn0032335	CG14915	-0.992329	1.95529	15.0766	0.00131981	0.024482
FBgn0030850	stas	-0.376622	5.52397	14.9867	0.00135247	0.0250064
FBgn0039858	CycG	0.223021	10.452	14.9472	0.00136708	0.0252344
FBgn0035499	Chd64	0.373909	8.05096	14.9403	0.00136966	0.0252344
FBgn0029969	CG10932	-0.543365	6.30147	14.9355	0.00137144	0.0252344
FBgn0261625	GLS	2.08941	-0.18144	14.924	0.00137577	0.0252475
FBgn0038826	Syp	-0.273109	11.3576	14.9218	0.00137657	0.0252475
FBgn0265434	zip	0.404077	10.627	14.9038	0.00138336	0.0253312
FBgn0037354	CG12171	0.495949	5.62472	14.8781	0.00139313	0.0254693
FBgn0086656	shrb	0.25064	7.00417	14.8609	0.00139969	0.0255482
FBgn0032350	CG6287	-0.578114	7.55524	14.8447	0.0014059	0.0256207
FBgn0003514	sqh	0.28209	7.95238	14.8077	0.00142022	0.0258403
FBgn0267652	pre-mod(mdg4)-N	-1.03328	2.1277	14.6866	0.00146825	0.0266292
FBgn0053499	Sdic4	-5.33732	0.841112	22.3967	0.00147514	0.0267117
FBgn0033691	CG8860	-0.326651	6.68014	14.628	0.00149213	0.0269339
FBgn0031816	Rchy1	-0.787888	3.5614	14.5789	0.0015125	0.0272585
FBgn0032462	CG16800	3.36752	-1.03295	14.5462	0.00152624	0.0274627
FBgn0033205	CG2064	0.939658	4.55136	14.5292	0.00153342	0.0275485
FBgn0283741	prage	0.587513	4.25883	14.5211	0.00153686	0.0275669
FBgn0030675	CG8191	0.345674	3.84982	14.5104	0.00154141	0.0275675
FBgn0030693	CG8974	-0.195334	6.96273	14.5054	0.00154358	0.0275675
FBgn0037555	Ada2b	0.49609	6.00148	14.504	0.00154415	0.0275675
FBgn0010246	Myo61F	0.437376	6.04735	14.4949	0.00154805	0.0275739
FBgn0040623	Spase12	-0.304996	5.81323	14.4919	0.00154934	0.0275739
FBgn0038941	CG7080	1.24111	1.32758	14.4739	0.0015571	0.0276689
FBgn0002735	E(spl)mgamma-HLH	1.10706	2.1452	14.4682	0.00155955	0.0276692
FBgn0027539	lili	-0.325727	5.17882	14.4604	0.00156293	0.0276863
FBgn0050287	CG30287	2.15829	0.859395	14.4514	0.00156684	0.0277124
FBgn0037972	CG10005	0.401177	6.43379	14.4357	0.0015737	0.0277907
FBgn0028534	CG7916	-3.40808	-1.00873	15.2685	0.00157712	0.0278081
FBgn0002631	E(spl)m5-HLH	3.05238	-0.914263	14.3845	0.00159624	0.0281017
FBgn0051989	Cap-D3	-0.488894	4.41302	14.3642	0.00160528	0.0281786
FBgn0039795	Spn100A	-1.97468	7.06871	14.3636	0.00160555	0.0281786
FBgn0266986	lncRNA:CR45437	-1.34713	0.504492	14.3271	0.00162199	0.0283552
FBgn0024366	CG11409	-0.702151	4.9466	14.3141	0.00162785	0.0283552
FBgn0037913	fabp	-0.346262	7.72948	14.3052	0.00163191	0.0283552
FBgn0267733	lncRNA:CR46064	-0.288799	5.53982	14.3047	0.00163215	0.0283552
FBgn0034365	CG5335	1.19238	1.73525	14.3045	0.00163221	0.0283552
FBgn0030310	PGRP-SA	2.6647	-0.485392	14.3033	0.00163279	0.0283552
FBgn0036373	Tgi	0.441851	6.35229	14.2734	0.00164647	0.0285455
FBgn0040297	Nhe2	0.972947	2.98536	14.2623	0.00165158	0.0285906
FBgn0033518	Prx2540-2	2.73628	-0.238322	14.2265	0.00166821	0.0288009
FBgn0002121	l(2)gl	0.321174	8.91124	14.2253	0.00166877	0.0288009
FBgn0000299	Col4a1	2.39223	1.53242	14.1594	0.00169984	0.0292825
FBgn0263110	CG43367	0.279171	6.2498	14.1553	0.00170181	0.0292825
FBgn0051687	CG31687	-0.286388	5.79406	14.0913	0.00173268	0.0297589
FBgn0043364	cbt	0.550398	4.7964	14.0871	0.00173472	0.0297589
FBgn0011828	Pxn	2.09472	0.343235	14.0387	0.00175854	0.0301223
FBgn0033033	scaf	1.05551	5.59408	14.0122	0.00177172	0.0303025
FBgn0036257	RhoGAP68F	0.346901	5.15586	13.9906	0.00178252	0.0304416
FBgn0012051	CalpA	0.301111	6.56675	13.9838	0.00178597	0.030455
FBgn0034583	CG10527	1.17644	5.47282	13.9633	0.00179634	0.0305762
FBgn0002567	Rab32	0.860723	3.38704	13.9591	0.00179844	0.0305762
FBgn0028550	Atf3	0.89303	4.75975	13.8385	0.00186093	0.0314894
FBgn0052017	CG32017	1.05432	1.53439	13.8343	0.0018632	0.0314894
FBgn0264835	lncRNA:CR44043	-0.651028	3.83902	13.8235	0.00186891	0.0315393
FBgn0053774	CG33774	-0.470847	4.0864	13.806	0.00187819	0.0316079
FBgn0037472	CG10098	0.39854	5.51936	13.8054	0.00187852	0.0316079
FBgn0041627	Ku80	0.392612	5.84426	13.7851	0.00188939	0.031738
FBgn0030251	CG2145	0.703576	4.94521	13.7805	0.00189186	0.031738
FBgn0267428	DIP-lambda	2.62119	-0.567106	13.7714	0.00189678	0.031738
FBgn0010173	RpA-70	0.404268	8.59932	13.7681	0.00189859	0.031738
FBgn0029679	CG2901	-1.88629	0.350468	13.7651	0.00190016	0.031738
FBgn0037661	Ada	0.907291	2.90373	13.7435	0.00191192	0.0318877
FBgn0039969	Fis1	-0.24541	6.92058	13.4827	0.00206013	0.0342095
FBgn0034530	Rcd6	0.859653	3.56085	13.4517	0.00207855	0.0344652
FBgn0034081	CG10731	-0.501427	3.36702	13.446	0.00208198	0.034472
FBgn0031114	cactin	0.356979	5.5867	13.4405	0.00208531	0.0344772
FBgn0030309	CG1572	1.46	3.5343	13.4203	0.00209745	0.0346276
FBgn0024811	Crk	-0.244816	7.41408	13.3731	0.00212623	0.0350521
FBgn0267585	lncRNA:dntRL	-1.29669	1.75334	13.3544	0.00213774	0.0351226
FBgn0027493	AdSS	0.362873	7.55457	13.3473	0.00214213	0.0351226
FBgn0259152	Clbn	0.286124	7.01988	13.3468	0.00214249	0.0351226
FBgn0029831	CG5966	1.35217	2.78336	13.3462	0.00214282	0.0351226
FBgn0263093	CR43361	0.860161	6.01971	13.335	0.00214976	0.0351858
FBgn0030766	mthl1	0.311325	5.9256	13.3238	0.00215679	0.0352358
FBgn0028341	Ptpmeg2	0.223303	6.52012	13.3202	0.00215899	0.0352358
FBgn0028494	CG6424	0.627949	5.32521	13.2759	0.0021869	0.0356402
FBgn0052473	CG32473	-0.203858	7.55401	13.2702	0.00219049	0.0356477
FBgn0004055	uzip	0.344588	6.45362	13.2636	0.00219468	0.0356652
FBgn0035308	CG15822	-0.603706	5.03876	13.2456	0.00220619	0.0358011
FBgn0033032	kune	-0.209425	7.33059	13.2023	0.00223412	0.0362029
FBgn0015925	csul	0.391732	5.63509	13.1793	0.00224912	0.0363427
FBgn0024754	Flo1	0.409133	5.85703	13.1704	0.00225495	0.0363854
FBgn0051999	CG31999	1.01111	3.66038	13.1594	0.00226221	0.036451
FBgn0038610	CG7675	-0.320032	7.9609	13.1475	0.00227002	0.0365252
FBgn0261938	mtRNApol	0.306128	4.77515	13.127	0.00228365	0.0366928
FBgn0034931	CG2812	0.417229	5.03655	13.1049	0.00229842	0.0368549
FBgn0039876	CG2126	-0.401471	4.01374	13.1023	0.0023002	0.0368549
FBgn0034400	CG15099	0.364142	6.50072	13.0899	0.00230853	0.0368766
FBgn0062442	Cisd2	-0.26265	6.08062	13.0825	0.00231351	0.0368766
FBgn0030855	CG5800	0.336748	6.08207	13.075	0.00231861	0.0368909
FBgn0037199	EMC4	-0.334791	5.50763	13.0554	0.00233187	0.0370502
FBgn0042178	Apl	0.448985	5.5824	13.0215	0.00235514	0.0373678
FBgn0001085	fz	-0.343107	7.31526	12.9932	0.00237474	0.0376113
FBgn0011746	ana	0.927656	6.79672	12.9895	0.00237732	0.0376113
FBgn0036126	Irbp18	0.397471	5.47984	12.9851	0.00238038	0.0376113
FBgn0263706	CG43658	0.32511	8.20594	12.9789	0.00238475	0.0376283
FBgn0004435	Galphaq	-0.281828	7.18249	12.9432	0.00240988	0.0379455
FBgn0267073	lncRNA:CR45517	-0.825289	2.71076	12.9386	0.00241311	0.0379455
FBgn0263599	l(3)72Ab	0.380861	8.91118	12.93	0.00241923	0.0379623
FBgn0051715	CG31715	-0.294897	6.3034	12.9145	0.00243024	0.0380501
FBgn0052137	CG32137	0.374308	5.33134	12.9128	0.0024315	0.0380501
FBgn0033785	Sans	-0.502469	6.65881	12.8825	0.00245324	0.0383378
FBgn0266042	asRNA:CR44807	0.72904	2.80238	12.8305	0.00249111	0.0388232
FBgn0031260	Spp	-0.301398	7.5581	12.8228	0.00249679	0.0388587
FBgn0262579	Sarm	0.434243	6.78278	12.8022	0.00251201	0.0390422
FBgn0058470	CG40470	3.22004	-0.719556	12.7758	0.00253165	0.0392673
FBgn0003089	pip	-0.950919	4.85036	12.7735	0.00253338	0.0392673
FBgn0039852	nyo	-0.324203	7.0711	12.7653	0.00253957	0.0393099
FBgn0000370	crc	0.22096	10.4811	12.7392	0.00255924	0.0394676
FBgn0023536	CG3156	-0.363297	3.81401	12.7341	0.0025631	0.0394676
FBgn0027930	MP1	-0.351142	6.46434	12.733	0.00256391	0.0394676
FBgn0031877	Hmgcl	0.710349	2.55036	12.7289	0.00256706	0.0394676
FBgn0025809	Paf-AHalpha	0.205187	6.2019	12.6918	0.00259541	0.0398499
FBgn0263747	CG43672	1.21285	2.06349	12.6861	0.0025998	0.0398636
FBgn0027538	beta4GalNAcTA	-0.51674	3.76897	12.6778	0.00260621	0.0398943
FBgn0284256	bsf	0.331991	7.29443	12.6745	0.0026088	0.0398943
FBgn0053208	Mical	0.316206	7.31927	12.6688	0.00261319	0.039908
FBgn0033972	Ciao1	0.333024	5.32624	12.6457	0.00263118	0.0401043
FBgn0040020	MED21	-0.328682	5.54056	12.6433	0.00263308	0.0401043
FBgn0040658	CG13516	0.638852	3.73121	12.5902	0.002675	0.0406885
FBgn0038745	CG4538	0.265944	6.53881	12.5782	0.00268456	0.0407796
FBgn0020545	kraken	0.321874	5.13891	12.51	0.00273975	0.0415626
FBgn0036678	CG11905	-0.845194	6.03285	12.4906	0.00275563	0.041748
FBgn0036862	Gbs-76A	-0.661171	5.08912	12.468	0.00277432	0.0419283
FBgn0004510	Ets97D	-0.282207	4.9824	12.4673	0.00277488	0.0419283
FBgn0051665	wry	2.81983	0.487815	12.4575	0.00278304	0.0419856
FBgn0031474	CG2991	0.24722	6.16824	12.411	0.00282214	0.0424736
FBgn0039116	CG10375	-0.285958	5.51246	12.3741	0.00285354	0.0428895
FBgn0250837	dUTPase	-0.272776	8.04411	12.3093	0.00290966	0.0436182
FBgn0287590	CG46460	1.49335	3.86892	12.3004	0.00291745	0.0436775
FBgn0004657	mys	0.256804	8.21407	12.2904	0.0029263	0.0437526
FBgn0027610	Dic1	-0.323879	4.09744	12.2844	0.00293159	0.0437744
FBgn0039925	Kif3C	-1.2619	0.772909	12.2692	0.00294507	0.0439181
FBgn0032358	Ppt2	-0.355242	4.20825	12.2451	0.0029665	0.04418
FBgn0260442	rhea	0.43471	7.92271	12.2298	0.00298024	0.0443267
FBgn0033730	Cpr49Ag	3.278	0.332424	12.2128	0.00299562	0.0444674
FBgn0038739	CG4686	0.419266	5.43249	12.2107	0.0029975	0.0444674
FBgn0015338	CG5861	-0.366055	5.74327	12.2056	0.00300211	0.044478
FBgn0033809	CG4630	1.47217	0.824435	12.1923	0.00301424	0.0445947
FBgn0003997	hid	0.331946	8.09738	12.1884	0.0030178	0.0445947
FBgn0035480	CG14984	0.946559	4.82389	12.1824	0.00302324	0.0446172
FBgn0039006	Cyp6d4	0.467574	4.18694	12.105	0.00309499	0.0455351
FBgn0263289	scrib	0.283468	8.80311	12.104	0.00309599	0.0455351
FBgn0261020	wol	-0.214984	5.41401	12.1025	0.00309741	0.0455351
FBgn0015371	chn	0.427771	7.20246	12.0861	0.00311288	0.0457037
FBgn0037809	CG12818	0.56162	2.67644	12.0535	0.00314387	0.0460993
FBgn0264959	Src42A	0.261615	8.51684	12.0132	0.00318264	0.0466079
FBgn0043362	bchs	0.479737	4.86273	11.9827	0.00321233	0.0469292
FBgn0036660	CG13025	-0.374793	4.67656	11.9823	0.00321281	0.0469292
FBgn0031549	Spindly	0.314409	6.02059	11.9703	0.00322454	0.047039
FBgn0016075	vkg	2.03359	0.968527	11.9634	0.00323131	0.047039
FBgn0051658	Nnf1b	0.876689	1.99063	11.9584	0.00323623	0.047039
FBgn0024364	CG11417	0.283776	6.17563	11.9571	0.00323756	0.047039
FBgn0062928	hpRNA:CR33940	-0.500236	5.87437	11.9537	0.00324094	0.047039
FBgn0034985	CG3328	-0.472645	7.05339	11.939	0.00325556	0.0471911
FBgn0050016	CG30016	-1.74079	0.127013	11.9036	0.00329098	0.0475836
FBgn0036196	CG11658	0.980137	2.20212	11.8869	0.00330785	0.0477067
FBgn0038727	CG7432	1.14393	3.62675	11.8869	0.00330786	0.0477067
FBgn0051460	CG31460	-0.35292	4.93424	11.8664	0.00332869	0.0479466
FBgn0027280	l(1)G0193	0.372457	5.87426	11.8539	0.00334148	0.0480143
FBgn0261628	CG42711	-4.64759	-1.42042	12.4469	0.00334181	0.0480143
FBgn0003975	vg	-0.308203	8.42164	11.8263	0.00336986	0.0483564
FBgn0032587	CG5953	1.09655	5.08669	11.8043	0.00339271	0.0485621
FBgn0265823	lncRNA:CR44612	-3.50883	-0.23599	11.7874	0.00341032	0.048753
FBgn0267336	Glut4EF	0.635059	4.71783	11.7627	0.00343641	0.0490401
FBgn0034726	Mes4	-0.376196	4.22116	11.7602	0.003439	0.0490401
FBgn0030481	CG1662	0.4448	3.97191	11.7476	0.00345236	0.0491693
FBgn0030927	CG15046	0.635552	3.27746	11.7347	0.00346609	0.0493032
FBgn0284221	Sema5c	-0.347631	6.37164	11.7024	0.0035008	0.0497196
FBgn0264090	CG43759	-0.302931	7.86272	11.6863	0.00351826	0.0498587
