## Supplementary material for "JNK signaling-mediated exocytosis coordinates epithelial cell-turnover in *Drosophila* ribosomal protein mutants": Table S4

### Sheet: Figure1
Figures 1A-D						Figures 1G-J						Figures 1L-N
				VDRC33609						VDRC33609
Genotype	wt	RpS3/+	RpS3/+, +Puc	RpS3/+, +unc-13-RNAi		Genotype	wt	RpS3/+	RpS3/+, +Puc	RpS3/+, +unc-13-RNAi		Genotype	wt	RpS3/+	RpS3/+, +Puc
Average	62.7978	137.813	83.7567	95.2363		Average	34.9394	117.526	57.5887	45.1524		Average	0.422148	2.80556	0.77226
No. of EGFP.CD63 puncta/area	55.814	122.305	88.4159	75.9018		No. of Syt-eGFP puncta/area	45.23	86.4777	49.9223	52.1891		No. of GCaMP6m(+) cells/20min	0	1.97802	0.829493
	86.6083	184.704	93.0591	98.2695			42.8929	102.867	47.9078	51.0008			0.315789	4.5	1.03448
	42.9624	185.506	102.412	119.508			33.8365	76.8214	34.4676	22.6401			0.91954	4.57143	0.583942
	52.139	108.249	80.8081	91.5899			22.1878	153.142	55.7951	43.058			0.75	2.27027	0.483871
	64.4416	147.268	89.7461	96.2124			17.4558	108.637	52.9382	59.2516			0.153846	2.45455	0.505263
	56.101	174.41	94.0844	58.7153			34.3562	160.491	31.243	33.874			0		1.56522
	83.7517	175.75	110.207	65.3489			40.6	143.693	33.6579	16.8828			0.1875	6.17647	0.882353
	72.1317	118.328	67.4018	88.9296			20.998	105.632	86.9952	26.824			1.2	0.689655	1.06572
	64.8303	101.833	58.1566	117.903			54.3478	107.391	31.2618	62.6703			0	1.92	0
	55.8795	124.776	66.2205	80.0403			27.6948	137.416	64.8	57.9105			0	0.689655
	51.3714	118.25	72.2426	88.7486			55.3717	154.881	106.767	35.7689			0.458015
	65.2102	116.53	89.3817	132.688			45.8453	72.8592	79.9153	45.2233			1.08108
	65.1308	119.82	90.6025	124.217			24.7385		37.1326	33.1407
		131.646	85.7737				39.2516		93.4389	56.6119
			77.6562				19.2837			74.8064
			73.9388							50.5863

### Sheet: Figure ２
Figures 2A-E							Figures 2G-N										Figure 2Q-S
				VDRC33609	7576R-3				HMS05772	VDRC33609	7576R-3	HMS01367	BL30744	4574R-3	DGRC1083623
Genotype	wt	RpS3/+	RpS3/+, +Puc	RpS3/+, +unc-13-RNAi	RpS3/+, +Rab3-RNAi		Genotype	wt	RpS3/+,+LexA-RNAi	RpS3/+, +unc-13-RNAi	RpS3/+, +Rab3-RNAi	RpS3/+, +SNAP25-RNAi	RpS3/+, Gaq/+	RpS3/+, +Plc21C-RNAi	RpS3/+, norpA/+		Genotype	wt	RpS3/+	RpS3/+, +Dronc[DN]
Average	3.21106	5.02627	3.586	3.69808	3.48229		Average	25.8889	340.25	169.333	221.308	122.615	60.6667	149.188	145.864		Average	1	1.55747	1.22904
% area pH3 (+)/pouch	3.601	5.47	4.372	3.335	4.165		No. of c-PARP(+) cells/pouch	19	281	124	278	140	78	107	84		Relative CD63-mCherry-positive area/pouch	1.47043	1.60049	1.41136
	3.483	3.813	5.039	3.397	3.881			9	293	127	217	109	66	145	106			1.20298	0.999907	0.860703
	4.418	5.458	3.661	3.617	4.683			37	262	188	322	78	105	94	141			0.97367	1.76555	0.967936
	4.617	4.44	3.003	4.341	3.612			35	493	194	209	146	30	189	115			1.26923	1.66954	1.08964
	4.868	4.633	4.142	3.668	3.754			19	262	69	108	145	80	101	136			0.89087	1.71632	1.51754
	4.116	4.853	4.061	3.596	2.619			34	181	144	340	126	45	110	194			0.713893	1.60528	1.30507
	4.286	5.056	3.861	3.775	2.932			23	137	84	405	97	37	160	72			0.979288	1.66311	1.28288
	2.019	4.1	4.512	3.632	3.555			20	221	197	208	194	26	133	108			0.730979	1.28345	1.7203
	1.867	4.173	3.604	3.34	3.882			17	173	194	156	159	18	239	147			0.962287	1.71879	0.868005
	2.354	4.738	3.767	4.125	3.28			32	584	201	339	95	125	181	145			0.763533	1.66215	0.776119
	2.396	5.262	4.563	4.294	1.975			52	718	114	104	128	119	160	145			1.04284	1.44756	1.26701
	2.193	5.367	3.216	3.257	3.268			23	591	158	79	110	44	110	87					1.17742
	3.564	4.237	4.258		2.851			32	476	166	112	67	23	145	143					1.43648
	2.402	4.802	3.87		2.782			14	333	277			58	145	175					1.52608
	2.242	5.094	1.916		3.836			16	403	178			56	188	231
	3.232	4.273	2.528		4.065			29	278	231				180	128
	3.28	6.493	2.619		3.298			31	411	295					296
	2.861	4.403	3.585		2.807			24	287	107					156
		5.608	3.146		2.846				309						160
		6.039	3.804		5.049				342						119
		5.596	3.473		3.988				607						145
		6.67	3.142						177						176
			2.336						125
									222
Figure 2P
Genotype		Phenotype of adult wing
		normal	vein(week)	vein(strong)	notch	severe	Total
wt	Numbers	55	0	0	0	0	55
	%	100	0	0	0	0	100
RpS3/+	Numbers	44	0	0	0	0	44
	%	100	0	0	0	0	100
RpS3/+, +Puc	Numbers	48	11	2	1	1	63
	%	76.1905	17.4603	3.1746	1.5873	1.5873	100
RpS3/+, +unc-13-RNAi (VDRC33609)	Numbers	59	26	16	0	0	101
	%	58.4158	25.7426	15.8416	0	0	100
RpS3/+, +Rab3-RNAi (7576R-3)	Numbers	63	23	7	5	1	99
	%	63.6364	23.2323	7.07071	5.05051	1.0101	100

### Sheet: Figure3
Figures 3F-I
				VDRC33609
Genotype	wt	RpS3/+	RpS3/+, +Puc	RpS3/+, +unc-13-RNAi
Average	3.55556	86.3571	7.72727	23.9091
No. of GFP-Wg puncta /dorsal pouch region	7	40	5	10
	1	14	3	20
	6	28	3	24
	2	42	5	27
	0	51	17	36
	3	11	18	16
	2	81	1	16
	3	192	7	7
	8	221	6	33
		115	13	43
		85	7	31
		35
		101
		193

### Sheet: Figure4
Figures 4A-D						Figures. 4I					Figure 4J					Figure 4M				Figure 4Q
			VDRC33609	VDRC33609					VDRC33609					VDRC33609
Genotype	wt vs y-RNAi	wt vs EigerW	wt vs unc-13-RNAi	wt vs EigerW+unc-13-RNAi		Genotype	wt vs wt	wt vs EigerW	wt vs EigerW+unc-13-RNAi		Genotype	wt vs wt	wt vs EigerW	wt vs EigerW+unc-13-RNAi		Genotype	wt vs wt	wt vs Eiger[KB]		Genotype	wt vs wt	wt vs Eiger[KB]	wt vs Eiger[KB], wg/+
Average	39.7226	23.0045	36.9818	39.5635		Average	1	23.1117	1.0368		Average	1	23.1117	1.22753		Average	1	5.8208		Average	38.5096	2.10809	5.02014
GFP clone area/eye disc area (%)	61.755	19.223	38.774	35.898		Relative No. of c-Dcp-1(+) cells/GFP clone	1.78096	17.7058	0.24786		Relative Hrs-positive area/GFP clone	1.78096	17.7058	1.047		Relative Wg-GFP area/clone area	0.704437	3.15777		RFP clone area/eye disc area (%)	23.543	2.209	6.438
	40.732	17.183	33.187	35.315			0.284377	39.1987	0.809936			0.284377	39.1987	1.39555			1.39519	6.40026			30.597	2.154	3.576
	41.761	15.683	37.031	41.755			0.831299	26.5343	0.599167			0.831299	26.5343	1.11752			0.875797	3.69228			32.514	2.532	3.436
	38.403	17.505	39.211	40.635			0.602401	33.9749	0.110749			0.602401	33.9749	1.43434			0.699973	4.7459			54.837	2.876	2.457
	42.114	23.049	42.214	31.779			2.61506	14.4382	0.45487			2.61506	14.4382	1.69387			0.895907	4.38681			32.896	4.775	2.78
	35.226	18.104	34.937	42.97			1.25949	16.0131	1.69026			1.25949	16.0131	1.3631			1.17157	6.77392			52.41	2.7	4.737
	45.524	24.639	43.447	32.593			1.00206	13.9181	0.488095			1.00206	13.9181	1.20595			1.69071	8.06695			43.575	1.223	11.717
	35.893	24.958	41.51	40.852			1.86989	10.1553	0.526356			1.86989	10.1553	1.51697			0.966207	12.0431			32.358	0.748
	45.805	13.57	39.713	43.962			0.713258	13.9188	1.02483			0.713258	13.9188	1.11279			1.31285	3.12017			39.12	0.743
	32.308	15.459	33.731	48.494			0.816003	15.8074	0.871088			0.816003	15.8074	1.12546			0.605598				31.286	2.615
	35.289	22.029	33.312	41.786			0.897674	19.7062	0.303346			0.897674	19.7062	0.847838			0.681772				45.362	0.614
	41.669	34.999	34.727	39.506			0.626584	44.2782	1.22933			0.626584	44.2782	0.778112							43.617
	32.36	27.936	32.266	41.645			0.577411	43.7766	3.479			0.577411	43.7766	1.31941
	41.006	30.147	37.762	46.239			0.123537	18.7591	2.26742			0.123537	18.7591
	39.936	20.408	38.219	39.911				18.4911	1.44974				18.4911
	34.205	17.975	37.775	36.72
	42.205	29.218	51.338	32.519
	35.626	35.721	44.39
	45.929	18.51	38.576
	41.211	21.885	30.977
	27.696	20.104	33.753
	35.57	22.994	28.565
	41.397	19.841	30.361
		19.936	27.387
		19.108	44.848
		23.176	33.516
		24.378
		20.399
		24.115
		27.507
		35.55
		30.836

### Sheet: Figure S1
Figure S1E				Figures S1G and H
Genotype	RpL19/+			Genotype	wt	RpS3/+
Average	139.079			Average	1	1.62493
No. of EGFP.CD63 puncta/area	101.3			Relative Hrs-positive area/pouch	0.9164	1.53742
	94.8026				1.1462	2.12533
	192.857				0.936945	1.69476
	129.709				1.21657	1.17715
	137.094				1.253	1.6871
	111.507				1.25738	1.9649
	125.077				0.459231	1.53389
	144.242				0.596766	1.48175
	178.571				0.655947	1.2505
	152.789				0.927427	1.40442
	157.849				1.07877	2.02376
	127.72				1.47386	1.63018
	154.504				1.1389	2.04308
					0.942607	1.19474

### Sheet: Figure S２
Figures S2A-M
		2999R-2	JF02020	JF02615	3139R-1	JF01461	14791R-2	JF02165	HMS00298	VDRC32049	17759R-2	4574R-2	VDRC105676
Genotype	RpS3/+, +Puc	RpS3/+, +unc-13-RNAi	RpS3/+, +Rab3-RNAi	RpS3/+, +SNAP25-RNAi	RpS3/+, +Syt1-RNAi	RpS3/+, +Syt1-RNAi	RpS3/+, +Rab27-RNAi	RpS3/+, +Rab27-RNAi	RpS3/+, +ALiX-RNAi	RpS3/+, +ALiX-RNAi	RpS3/+, +Gaq-RNAi/+	RpS3/+, +Plc21C-RNAi	RpS3/+, +norpA-RNAi
Average	58.9444	143.286	97.0769	109.333	202.333	110.2	192.231	157	96.2308	201.538	191.621	138.5	184.211
No. of c-PARP(+) cells/pouch	30	376	130	106	344	150	172	112	66	88	88	145	248
	94	59	81	103	150	122	305	96	92	81	65	126	203
	85	120	162	79	155	102	203	113	158	384	187	260	116
	87	130	107	123	209	111	321	116	138	321	272	103	221
	45	209	58	111	157	133	255	271	61	165	66	86	124
	19	210	69	144	234	144	217	248	80	189	332	112	155
	59	132	66	133	352	91	183	164	44	258	107	153	227
	36	105	72	69	177	142	241	202	100	152	199	113	166
	53	138	89	80	276	67	158	153	84	169	159	109	222
	45	136	94	106	182	40	142	117	145	179	113	191	228
	68	174	61	107	197		79	172	74	215	214	106	80
	33	98	81	151	131		111	128	108	210	215	250	82
	65	62	192		65		112	200	101	209	404	91	226
	34	57			211			106			58	94	333
	99				195						126		155
	101										256		62
	18										187		224
	90										188		264
											249		164
											187
											135
											244
											293
											187
											210
											154
											250
											178
											234
Figures S2O
Genotype		Phenotype of adult wing
		normal	vein(week)	vein(strong)	notch	severe	Total
+Puc	Numbers	41	0	0	0	0	41
	%	100	0	0	0	0	100
+unc-13-RNAi (VDRC33609)	Numbers	55	0	0	0	0	55
	%	100	0	0	0	0	100
+Rab3-RNAi (7576R-3)	Numbers	61	0	0	0	0	61
	%	100	0	0	0	0	100

### Sheet: FigureS3
Figurs S3B					Figure S3J				Figure S3K
Genotype	wt	RpS3/+	RpS3/+		Genotype	wt	RpS3/+		Genotype	wt	RpS3/+
Average	25.8889	340.25	125.077		Average	1	2.17378		Average	1	4.82168
Relative Ex-CD63.mCherry area/pouch	19	281	139		Relative Ex-CD63.mCherry area/pouch	0.159614	0.684719		Relative Ex-Wg-GFP area/pouch	0.275757	2.14247
	9	293	167			1.22184	0.47689			1.83891	1.97909
	37	262	116			1.47583	1.75624			3.58779	5.60659
	35	493	163			0.274628	1.21537			1.01622	2.00416
	19	262	136			0.593117	0.624466			1.76997	0.954809
	34	181	137			0.835088	2.38076			0.229164	2.23626
	23	137	165			0.503754	2.38972			0.0995656	9.85195
	20	221	126			1.46242	3.0492			0.357742	5.56691
	17	173	119			1.64067	4.21974			0.347667	6.63366
	32	584	129			1.83304	5.28587			0.477215	15.0738
	52	718	63				1.87868				2.73163
	23	591	69				2.12366				3.07883
	32	476	97
	14	333
	16	403
	29	278
	31	411
	24	287
		309
		342
		607
		177
		125
		222
